# JUMP Cell Painting chemical dataset: Morphological map of 115,796 compounds in human cells

**DOI:** 10.1101/2023.03.23.534023

**Authors:** Srinivas Niranj Chandrasekaran, Srijit Seal, Jeanelle Ackerman, Lakshmi B. Akella, David Alencar Araripe, Eric Alix, D. Michael Ando, John Arevalo, Melissa Bennion, Nicolas Boisseau, Adriana Borowa, Justin D. Boyd, Laurent Brino, Patrick J. Byrne, Hugo Ceulemans, Carolyn Ch’ng, Beth A. Cimini, Djork-Arne Clevert, Nicole Deflaux, John G. Doench, Thierry Dorval, Regis Doyonnas, Vincenza Dragone, Ola Engkvist, Patrick W. Faloon, Johan Fredin Haslum, Briana Fritchman, Florian Fuchs, Sakshi Garg, Tamara J. Gilbert, David Glazer, David Gnutt, Jonathan T. Goldstein, Amy Goodale, Jeremy Grignard, Judith Guenther, Yu Han, Zahra Hanifehlou, Santosh Hariharan, Joshua A. Harrill, Desiree Hernandez, Shane R. Horman, Gisela Hormel, Michael Huntley, Ilknur Icke, Makiyo Iida, Christina B. Jacob, Steffen Jaensch, Isabel S. Jerchel-Furau, Alexandr A. Kalinin, Jawahar Khetan, Maria Kost-Alimova, Tomasz Krawiec, Daniel Kuhn, Charles-Hugues Lardeau, Amanda Lembke, Francis Lin, Kevin D. Little, Gang Liu, Kenneth R. Lofstrom, David J. Logan, Sofia Lotfi, Yi Luo, Franck Madoux, Paula A. Marin Zapata, Brittany A. Marion, Glynn Martin, Nicola J. McCarthy, Lewis Mervin, Lisa Miller, Haseeb Mohamed, Tiziana Monteverde, Elizabeth Mouchet, Alán F. Muñoz, Barbara Nicke, Arnaud Ogier, Anne-Laure Ong, Marc Osterland, Magdalena Otrocka, Constantia Pantelidou, Pieter J. Peeters, James Pilling, Stefan Prechtl, Chen Qian, Krzysztof Rataj, David E. Root, Sylvie K. Sakata, Simon Scrace, Rebecca A. Senft, Runxi Shen, Hajime Shimizu, David Simon, Suganya Sivagurunathan, Peter Sommer, Craig Spruiell, Iffat Sumia, Susanne E. Swalley, Stephanie Tang, Hiroki Terauchi, Amandine Thibaudeau, Amy Unruh, Jelle Van de Waeter, Michiel Van Dyck, Carlo van Staden, Gerard J. P. van Westen, Michał Warchoł, Erin Weisbart, Amélie Weiss, Nicolas Wiest-Daessle, Guy Williams, Shan Yu, Bolek Zapiec, Igor Zlobine, Marek Żyła, Shantanu Singh, Anne E. Carpenter

## Abstract

Image-based profiling decodes complex cellular states for high-impact biological and therapeutic applications, yet a large, public reference dataset of chemical perturbations has been lacking. We present Cell Painting images and 1.53 billion single-cell profiles for 115,796 compounds in human osteosarcoma cells, generated by the Joint Undertaking for Morphological Profiling (JUMP)-Cell Painting Consortium of 18 industry and non-profit partners. Despite technical variability across 12 data-generating laboratories, more than 15% of compounds show statistically significant phenotypic activity, reproducibility drops only 34% versus single-laboratory data, and compounds sharing biological targets often show similar image-based profiles. JUMP establishes a validated public reference resource that brings image-based profiling on par with genomics and transcriptomics. The dataset, shared alongside previously released genetic perturbation data in the Cell Painting Gallery, is a powerful predictive engine for the impact, mechanism, targets and activities of compounds, fundamentally accelerating chemical and cell biology and early-stage drug development.
