## Supplementary_File_FUC for "JUMP Cell Painting chemical dataset: Morphological map of 115,796 compounds in human cells"

category	n_eligible	n_missing	n_high	n_rest	n_active_high	n_active_rest	frac_active_high	frac_active_rest	odds_ratio	log2_odds_ratio	ci_lower	ci_upper	p_value	corrected_p_value	significant
Preservative	427	7873	27	400	6	56	0.2222222222222222	0.14	1.8433834122247377	0.8823561737280979	0.7336635356300332	4.631635946779381	0.25658868048965455	0.48110377591810227	False
Biocide	427	7873	95	332	19	43	0.2	0.12951807228915663	1.696416497633536	0.7624904183101049	0.939819136059622	3.062109317659887	0.09857566992480124	0.26884273615854887	False
Pharmaceutical (EPA)	427	7873	63	364	12	50	0.19047619047619047	0.13736263736263737	1.511583197154667	0.5960603867190007	0.761437441000789	3.000750473889498	0.3312451164005247	0.5845502054126906	False
Antioxidant	427	7873	44	383	6	56	0.13636363636363635	0.1462140992167102	0.9786231467647397	-0.031174688544184242	0.40681964774556584	2.354122443915714	1.0	1.0	False
Dye	427	7873	17	410	2	60	0.11764705882352941	0.14634146341463414	0.9344174886696881	-0.0978608187634842	0.2390129592298477	3.6530908028803255	1.0	1.0	False
Thickening agent	427	7873	11	416	1	61	0.09090909090909091	0.1466346153846154	0.8257839721254355	-0.27616367777742873	0.14609471929207068	4.667651041212366	1.0	1.0	False
Processing aids not otherwise specified	427	7873	69	358	8	54	0.11594202898550725	0.15083798882681565	0.7722085477735511	-0.3729375709594945	0.35647827195015386	1.6727696697820558	0.57608291907527	0.6912995028903239	False
Stabilizing agent	427	7873	21	406	2	60	0.09523809523809523	0.1477832512315271	0.7342657342657343	-0.4456258191122668	0.19136669547277524	2.817345866713257	0.7522163494360512	0.8357959438178346	False
Emulsifier	427	7873	13	414	1	61	0.07692307692307693	0.1473429951690821	0.6897560975609756	-0.5358417895834097	0.12411681891664547	3.8331910072724296	0.7024807548286564	0.810554717109988	False
UV stabilizer	427	7873	23	404	2	60	0.08695652173913043	0.1485148514851485	0.6621180088410532	-0.5948397243850388	0.1737420267239419	2.523282742224561	0.5536803428389352	0.6912995028903239	False
Catalyst	427	7873	16	411	1	61	0.0625	0.14841849148418493	0.5515342250196695	-0.8584776809943359	0.10098685387337439	3.012174255368583	0.4868443159990374	0.641010290446712	False
Chemical reaction regulator	427	7873	17	410	1	61	0.058823529411764705	0.14878048780487804	0.516629711751663	-0.9527974786011008	0.09501483813746933	2.8091008130587047	0.4869359819871246	0.641010290446712	False
Soil amendments	427	7873	17	410	1	61	0.058823529411764705	0.14878048780487804	0.516629711751663	-0.9527974786011008	0.09501483813746933	2.8091008130587047	0.4869359819871246	0.641010290446712	False
Viscosity modifier	427	7873	17	410	1	61	0.058823529411764705	0.14878048780487804	0.516629711751663	-0.9527974786011008	0.09501483813746933	2.8091008130587047	0.4869359819871246	0.641010290446712	False
pH regulating agent	427	7873	17	410	1	61	0.058823529411764705	0.14878048780487804	0.516629711751663	-0.9527974786011008	0.09501483813746933	2.8091008130587047	0.4869359819871246	0.641010290446712	False
Softener and conditioner	427	7873	115	312	10	52	0.08695652173913043	0.16666666666666666	0.49383886255924164	-1.0178877213160393	0.24520119725299744	0.9945988229501777	0.04365590461802814	0.2482796077170453	False
Degradant/impurity (EPA)	427	7873	18	409	1	61	0.05555555555555555	0.1491442542787286	0.4857142857142857	-1.041820175694627	0.0896802743710076	2.6306606330277686	0.49144122267581253	0.641010290446712	False
Humectant	427	7873	46	381	3	59	0.06521739130434782	0.15485564304461943	0.43610547667342797	-1.1972509867884513	0.14178953262947813	1.3413401064065404	0.12249004831142674	0.30622512077856684	False
Intermediate	427	7873	61	366	4	58	0.06557377049180328	0.15846994535519127	0.41270903010033444	-1.2768030899360494	0.15193477422516535	1.1210649069312717	0.07501025556150273	0.25003418520500914	False
Deodorizer	427	7873	52	375	3	59	0.057692307692307696	0.15733333333333333	0.3761140819964349	-1.4107577719016078	0.1228574798635445	1.1514301191359282	0.05924188884185404	0.2482796077170453	False
Surfactant (surface active agent)	427	7873	27	400	1	61	0.037037037037037035	0.1525	0.31247123791992637	-1.678204694936551	0.0589839798275698	1.6553354794410464	0.15334368139504295	0.3066873627900859	False
Monomers	427	7873	31	396	1	61	0.03225806451612903	0.15404040404040403	0.2682926829268293	-1.8981203859807865	0.050932565477423315	1.4132601222293204	0.06620789539121208	0.2482796077170453	False
Anti-static agent	427	7873	16	411	0	62	0.0	0.15085158150851583	0.16945454545454544	-2.561029758645104	0.010036680791815656	2.860989959810414	0.14407309921726108	0.3066873627900859	False
Fragrance	427	7873	99	328	3	59	0.030303030303030304	0.1798780487804878	0.16427918317586102	-2.6057784157659145	0.05453049268480091	0.49490933780707	6.422897591982642e-05	0.0009634346387973963	True
Lubricating agent	427	7873	17	410	0	62	0.0	0.15121951219512195	0.1593142857142857	-2.6500524557386305	0.00945827063320186	2.683475935183825	0.14982997104124007	0.3066873627900859	False
Flavouring and nutrient	427	7873	106	321	3	59	0.02830188679245283	0.1838006230529595	0.14919011082693948	-2.7447761861961797	0.0495738243790762	0.44898067573638445	2.164565753223853e-05	0.0006493697259671559	True
Plasticizer	427	7873	19	408	0	62	0.0	0.15196078431372548	0.14215384615384616	-2.8144749613871216	0.008473115859400021	2.384921475364113	0.09027128347675298	0.26884273615854887	False
Cleaning agent	427	7873	21	406	0	62	0.0	0.15270935960591134	0.12818604651162788	-2.963688866659894	0.007665354272670678	2.1436272787632418	0.05536234504677523	0.2482796077170453	False
No specific technical function	427	7873	27	400	0	62	0.0	0.155	0.09847272727272725	-3.3441319746117504	0.005929268381579527	1.6354257207608003	0.021371639378548253	0.1602872953391119	False
Solvent	427	7873	36	391	0	62	0.0	0.1585677749360614	0.07221917808219176	-3.791474188534053	0.004375003589077629	1.1921383781006043	0.005019778054860282	0.05019778054860282	False
