## Supplementary_File_FUP for "JUMP Cell Painting chemical dataset: Morphological map of 115,796 compounds in human cells"

category	threshold	n_eligible	n_missing	n_high	n_rest	n_active_high	n_active_rest	frac_active_high	frac_active_rest	odds_ratio	log2_odds_ratio	ci_lower	ci_upper	p_value	corrected_p_value	significant
surfactant	0.5	102	8198	43	59	5	1	0.11627906976744186	0.01694915254237288	5.571428571428571	2.478047296804644	0.8754762668492156	35.455919825496316	0.08016584383899707	0.20041460959749266	False
organic_pigment	0.5	273	8027	238	35	59	2	0.24789915966386555	0.05714285714285714	4.441782729805014	2.1511388250553023	1.1888904427314122	16.594829186671532	0.008766515567391478	0.032874433377718046	True
lubricating_agent	0.5	29	8271	18	11	6	1	0.3333333333333333	0.09090909090909091	3.6400000000000006	1.8639384504239718	0.5148849279819732	25.733128471890115	0.20205281974397415	0.37884903701995154	False
heat_stabilizer	0.5	1165	7135	119	1046	43	194	0.36134453781512604	0.18546845124282982	2.492313120620999	1.3174853320814195	1.6648746925360804	3.7309863133047583	2.0852299102084293e-05	0.0002085229910208429	True
emollient	0.5	160	8140	59	101	9	8	0.15254237288135594	0.07920792079207921	2.0693069306930694	1.049147649329088	0.771495835367488	5.55029719813679	0.1849788565280602	0.3699577130561204	False
whitener	0.5	44	8256	33	11	11	2	0.3333333333333333	0.18181818181818182	1.9422222222222223	0.9577082782835613	0.4065506802731449	9.2786148038405	0.4606678093368737	0.6910017140053105	False
antioxidant	0.5	2474	5826	1465	1009	301	129	0.2054607508532423	0.1278493557978196	1.7603840115647758	0.8158901738338731	1.4074455717246561	2.201827147301688	4.736476133707022e-07	7.104714200560533e-06	True
uv_absorber	0.5	1009	7291	693	316	153	45	0.22077922077922077	0.14240506329113925	1.6946152829594088	0.7609577852411945	1.180476023882661	2.432680460374217	0.0036107829983354966	0.0154747842785807	True
flame_retardant	0.5	927	7373	549	378	118	58	0.21493624772313297	0.15343915343915343	1.504560715452952	0.5893423267546406	1.0656427870185141	2.124260562789292	0.02128927659329289	0.0709642553109763	False
fragrance	0.5	3220	5080	718	2502	166	429	0.23119777158774374	0.17146282973621102	1.4548654386085051	0.5408857235599663	1.1887120919138936	1.7806106784441122	0.0003835550814918332	0.0023013304889509993	True
antimicrobial	0.5	6386	1914	3147	3239	812	631	0.2580235144582142	0.19481321395492435	1.4370139502291137	0.5230740672431772	1.2770442692134667	1.617022324860299	1.720642549407766e-09	5.161927648223298e-08	True
hair_dye	0.5	385	7915	315	70	72	12	0.22857142857142856	0.17142857142857143	1.3934291581108829	0.47863965774127204	0.7168628368827403	2.7085304451222445	0.33969122746526764	0.5363545696820016	False
colorant	0.5	3256	5044	1806	1450	345	241	0.19102990033222592	0.16620689655172413	1.183962561507966	0.24362346172635768	0.9877527993554279	1.419147936576082	0.0734175903676478	0.20022979191176676	False
skin_protectant	0.5	2078	6222	1482	596	253	90	0.17071524966261808	0.15100671140939598	1.1539322232682288	0.20655848912519092	0.8885313281742396	1.498607346386824	0.2960275148038246	0.4933791913397077	False
crosslinker	0.5	576	7724	262	314	40	45	0.15267175572519084	0.14331210191082802	1.0781331028522039	0.1085352995846737	0.6812022964665803	1.7063521269599047	0.8137052743618457	1.0	False
flavorant	0.5	2518	5782	636	1882	104	308	0.16352201257861634	0.1636556854410202	1.001576612565724	0.0022727799536741487	0.7858036979339397	1.2765983584401035	1.0	1.0	False
hair_conditioner	0.5	469	7831	349	120	43	16	0.12320916905444126	0.13333333333333333	0.8988580750407831	-0.15383475511962383	0.48906958258702704	1.652005906382969	0.7517912687127154	0.9976140992602377	False
catalyst	0.5	2283	6017	447	1836	66	312	0.1476510067114094	0.16993464052287582	0.8503633027522935	-0.233848755873042	0.6378976095509943	1.1335953228869748	0.28711522029974784	0.4933791913397077	False
monomer	0.5	66	8234	11	55	1	8	0.09090909090909091	0.14545454545454545	0.7983193277310925	-0.3249621549769956	0.1242753031258159	5.128241356078682	1.0	1.0	False
photoinitiator	0.5	225	8075	199	26	27	4	0.135678391959799	0.15384615384615385	0.7971014492753623	-0.32716474325350947	0.26821423282265977	2.3688926338856255	0.7648374760995156	0.9976140992602377	False
humectant	0.5	390	7910	325	65	16	4	0.04923076923076923	0.06153846153846154	0.72859450726979	-0.4568119759588836	0.24800747334186116	2.140459514669416	0.7565730105242865	0.9976140992602377	False
skin_conditioner	0.5	4202	4098	2867	1335	501	301	0.1747471224276247	0.2254681647940075	0.7271225392861035	-0.4597295781662582	0.6193467258587918	0.8536529944592198	0.00012293181688609724	0.0009219886266457293	True
additive	0.5	64	8236	54	10	1	0	0.018518518518518517	0.0	0.5887850467289719	-0.7641870629012306	0.02241650818079985	15.464845303095197	1.0	1.0	False
emulsifier	0.5	11	8289	10	1	1	0	0.1	0.0	0.47368421052631576	-1.0780025120012733	0.012504528697116496	17.943637600166376	1.0	1.0	False
emulsion_stabilizer	0.5	21	8279	20	1	2	0	0.1	0.0	0.40540540540540543	-1.3025627700204312	0.012711423623315765	12.929593694797319	1.0	1.0	False
reducer	0.5	26	8274	24	2	1	0	0.041666666666666664	0.0	0.31914893617021284	-1.6476982560691187	0.01007097266563133	10.113823842078054	1.0	1.0	False
foamer	0.5	183	8117	176	7	15	2	0.08522727272727272	0.2857142857142857	0.21114551083591335	-2.2436905205571147	0.04334998252523507	1.0284300972948786	0.12933974193942327	0.29847632755251524	False
chelator	0.5	56	8244	41	15	1	2	0.024390243902439025	0.13333333333333333	0.2	-2.321928094887362	0.024105371756789413	1.6593811704535846	0.17171717171717174	0.367965367965368	False
preservative	0.5	141	8159	130	11	13	4	0.1	0.36363636363636365	0.19148936170212763	-2.3846638502353255	0.052325805594102305	0.7007665764293781	0.028526629175410458	0.08557988752623139	False
buffer	0.5	569	7731	246	323	1	18	0.0040650406504065045	0.05572755417956656	0.10089723124346342	-3.309041509403757	0.018948536392231402	0.5372579212382161	0.0005190593369262205	0.0025952966846311027	True
